# Regulation of circular RNA circNFATc3 in cancer cells alters proliferation, migration and oxidative phosphorylation

**DOI:** 10.1101/741041

**Authors:** Thasni Karedath, Fatima M. Al-Dasim, Ikhlak Ahmed, Albandary Al-Qurashi, Afsheen Raza, Simeon S. Andrews, Ayeda Abdulsalam Ahmed, Yasmin Ali Mohamoud, Said Dermime, Joel A. Malek

**Author notes:** These authors contributed equally to this work (Thasni Karedath, Fatima M. Al-Dasim).

## Abstract

Circular RNAs were once considered artifacts of transcriptome sequencing but have recently been identified as functionally relevant in multiple cancers. Although there is still no clear main function of circRNAs, several studies have revealed that circRNAs are expressed in a variety of eukaryotic organisms, demonstrate conservation across species, and are expressed in a regulated manner often independent of their parental linear isoforms. circNFATC3, an abundant and uncharacterized circular isoform of NFATC3 gene (which is formed form backsplicing of exon 2 and 3) in solid tumors was identified from transcriptomic data. Here we show that circNFATC3 gain of and loss of function experiments using RNAi mediated circRNA silencing and circular mini vector-mediated overexpression of circularized constructs in breast and ovarian cancer cell lines affects molecular phenotypes. Knockdown of circNFATC3 induces a reduction in cell proliferation, invasion, migration, and oxidative phosphorylation. Gain of function of circNFATc3 in MDA-MB -231 cells and SKOV3 cells shows a significant increase in cell proliferation, migration, and respiration. The above results suggest that circNFATC3 is a functionally relevant circular RNA in cancer
