## Supplementary material for "Regulation of circular RNA circNFATc3 in cancer cells alters proliferation, migration and oxidative phosphorylation": files: Supplemenatry file 2.xlsx

### Sheet: Sheet1
si-circNFAC3 -1	5' GUGAAGAUCUUGAGCCAGAUGAUTG 3'	5' CAAUCAUCUGGCUCAAGAUCUUCACAA 3'
si-circNFATC3- 2	5' GUUGUGAAGAUCUUGAGCCAGAUGA 3'	5' UCAUCUGGCUCAAGAUCUUCACAACAG 3'
si-SCRAMBLED circNFAC3 -1	5' GUGAGGCUCUUGAGCCAGAUGAUTG 3'	5' CAAUCAUCUGGCUCAAGAAGCCUCACAA 3'
si-SCRAMBLED circNFATC3- 2	5'GUUGUGAGGCUCUUGAGCCAGAUGA 3'	5' UCAUCUGGCUCAAGAAGCCUCACAACAG 3'
Nfatc3 mRNA-1	rCrUrArGrUrCrArArGrArArUrUrUrGrArUrUrCrArGrUrUTT	rArArArArCrUrGrArArUrCrArArArUrUrCrUrUrGrArCrUrArGrArG
nfatc3mrna-2	rArCrCrArUrUrGrGrUrCrUrGrCrArGrGrArCrArUrCrArCTT	rArArGrUrGrArUrGrUrCrCrUrGrCrArGrArCrCrArArUrGrGrUrUrG
circnfatc3 pcr-1-F	TGAAACTGAAGGTAGCCGAGG	circnfatc3 pcr-1-F	TGAAACTGAAGGTAGCCGAGG				circnfatc3 pcr-1-F	TGAAACTGAAGGTAGCCGAGG
circnfatc3 pcr-1-R	ACAGAAGCATTGAGCCACGTA	circnfatc3 pcr-1-R	ACAGAAGCATTGAGCCACGTA				circnfatc3 pcr-1-R	ACAGAAGCATTGAGCCACGTA
circnfatc3 pcr-2-F	TCTACTGGGGGACATCCTGTT	circnfatc3 pcr-2-F	TCTACTGGGGGACATCCTGTT				circnfatc3 pcr-2-F	TCTACTGGGGGACATCCTGTT
circnfatc3 pcr-2-F	CCTGGTAGTATGGCAGCTTGA	circnfatc3 pcr-2-F	CCTGGTAGTATGGCAGCTTGA				circnfatc3 pcr-2-R	CCTGGTAGTATGGCAGCTTGA
nfatc3-exon2-3-1- F	GGGAGTTTATCACCAGCCCG	nfatc3-exon2-3-1- F	GGGAGTTTATCACCAGCCCG				nfatc3-exon2-3-1- F	GGGAGTTTATCACCAGCCCG
nfatc3-exon2-3-1- R	CACAACAGGATGTCCCCCAG	nfatc3-exon2-3-1- R	CACAACAGGATGTCCCCCAG				nfatc3-exon2-3-1- R	CACAACAGGATGTCCCCCAG
nfatc3-exon2-3-2- F	AGGGAGTTTATCACCAGCCC	nfatc3-exon2-3-2- F	AGGGAGTTTATCACCAGCCC				nfatc3-exon2-3-2- F	AGGGAGTTTATCACCAGCCC
nfatc3-exon2-3-2- F	GGATGTCCCCCAGTAGATGC	nfatc3-exon2-3-2- F	GGATGTCCCCCAGTAGATGC				nfatc3-exon2-3-2- R	GGATGTCCCCCAGTAGATGC
nfatc3lin-exon-9-F	TCAAGCACAAATTTTGATGAAGCA	nfatc3lin-exon-9-F	TCAAGCACAAATTTTGATGAAGCA				nfatc3lin-exon-9-F	TCAAGCACAAATTTTGATGAAGCA
nfatc3lin-exon9-R	CTGTGGCAGATGGGATGAGG	nfatc3lin-exon9-R	CTGTGGCAGATGGGATGAGG				nfatc3lin-exon9-R	CTGTGGCAGATGGGATGAGG
nfatc3lin-exon-9-1-F	ACCTCAGGCCTTGGGTAGAT	nfatc3lin-exon-9-1-F	ACCTCAGGCCTTGGGTAGAT				nfatc3lin-exon-9-1-F	ACCTCAGGCCTTGGGTAGAT
nfatc3lin-exon9-1-R	AGCACCTCGGAAACAAGAGA	nfatc3lin-exon9-1-R	AGCACCTCGGAAACAAGAGA				nfatc3lin-exon9-1-R	AGCACCTCGGAAACAAGAGA
circnfatc3 full length 1-F1	ATGTTGAAGCCAAATTTGTA	circnfatc3 full length 1-F1	ATGTTGAAGCCAAATTTGTA				circnfatc3 full length 1-F1	ATGTTGAAGCCAAATTTGTA
circnfatc3 full length 1-R1	ACTTCTCCTGGTGTTTGAAGCC	circnfatc3 full length 1-R1	ACTTCTCCTGGTGTTTGAAGCC				circnfatc3 full length 1-R1	ACTTCTCCTGGTGTTTGAAGCC
circnfatc3 full length 2-R2	ATCAAACACGAAAGGATGTTGCCC	circnfatc3 full length 2-R2	ATCAAACACGAAAGGATGTTGCCC				circnfatc3 full length 2-R2	ATCAAACACGAAAGGATGTTGCCC
Fwd_EcoRV_ANKRD12e2
GTACGATATCATCCAGGATGAGAAGACTGATAAAAG
Rev_Not1_ANKRD12 e2
GACTGCGGCCGCCTGTGTAACTTTCATCATCATCAGATAAAG
NFATC3 CLONING INTO PCDNA3.1
Ecorv NFATC3 REV
GTACGATATCATCTTGAGCCAGATGATTGTGCATC
Not1NFATC3 Rev
GACTGCGGCCGCCTTCACAACAGGATGTCCCCCAGT
